# Protected areas enhance avian food webs

**DOI:** 10.1101/2023.11.30.569404

**Authors:** Lucie Thompson, Núria Galiana, Konstans Wells, Miguel Lurgi

**Affiliations:** Department of Biosciences, Swansea University, Singleton Park, SA2 8PP, UK; Department of Biogeography and Global Change, National Museum of Natural Sciences (CSIC), 28006 Madrid, Spain

## Abstract

Restoring and conserving habitat and the species they shelter has become a primary focus to mitigate the current extinction crisis. Setting aside land designated as protected areas (PAs) is an efficient way of achieving these aims. This strategy has been proven to enhance different aspects of species richness and abundance across ecosystems^1–4^. However, to truly understand the effects of global environmental change on biodiversity, and the efficiency of our mitigation measures, we must account for one of its fundamental dimensions: species interactions. Here we show that PAs enhance avian food webs across Europe by protecting key network and species traits. Using 376,556 observational records of 509 bird species from citizen science databases distributed across 45 networks of PAs, we found beneficial effects of protection on 10 out of 13 food web properties on an average of 25.9% of sites. PAs enhance food webs by harbouring large top predators, in turn increasing the length of biomass flow paths from basal to top species. Furthermore, we link these beneficial effects to environmental drivers and PA designations. PA benefits were augmented by specific protection goals such as European Directives for conservation. This study provides evidence for the effectiveness of PAs as a strategy to preserve fundamental aspects of biodiversity beyond species richness. We anticipate our study to be a starting point for the development of comprehensive frameworks to assess the critical role of PAs in safeguarding biodiversity worldwide. Improving the mapping of species occurrences and ecological interactions across the globe will is fundamental to develop optimal strategies for establishing networks of PAs aimed at protecting all aspects of ecosystem diversity.
