## Supplementary Table 2 for "Protected areas enhance avian food webs"

	c	se	pvalue	name	adjr2	r2	df	Indice	selection
(Intercept)	0.018611138	0.037794419	0.624919801	Intercept	-0.021025559	0.002179567	43	Species richness	BIC
prop.area.protected	0.033594976	0.109617825	0.760723153	Proportion of protected area per site	-0.021025559	0.002179567	43	Species richness	BIC
(Intercept)1	0.055559728	0.020847225	0.01087498	Intercept	0.140329696	0.179405619	42	Connectance	BIC
prop.area.protected1	-0.12118436	0.055723711	0.035331642	Proportion of protected area per site	0.140329696	0.179405619	42	Connectance	BIC
area.agricultural.hab.diff	0.114315233	0.050150905	0.027786529	Difference in proportion of agricultural area	0.140329696	0.179405619	42	Connectance	BIC
(Intercept)2	0.283989335	0.107868091	0.011801128	Intercept	0.115659801	0.155857083	42	Linkage density	BIC
prop.area.protected2	-0.570172241	0.288326636	0.054569642	Proportion of protected area per site	0.115659801	0.155857083	42	Linkage density	BIC
area.agricultural.hab.diff1	0.548658826	0.259491727	0.040462355	Difference in proportion of agricultural area	0.115659801	0.155857083	42	Linkage density	BIC
(Intercept)3	0.1267068	0.046085955	0.0087673	Intercept	0.123396695	0.1632423	42	Number of links	BIC
prop.area.protected3	-0.128241474	0.060405153	0.039688141	Proportion of protected area per site	0.123396695	0.1632423	42	Number of links	BIC
frag	-0.001097959	0.000530452	0.044652527	Protected area continuity	0.123396695	0.1632423	42	Number of links	BIC
(Intercept)4	-0.092249316	0.02723437	0.001519523	Intercept	0.134780514	0.154444593	43	Modularity	BIC
prop.area.protected4	0.221370828	0.078989769	0.007573997	Proportion of protected area per site	0.134780514	0.154444593	43	Modularity	BIC
(Intercept)5	1.238615378	0.291051196	0.000136454	Intercept	0.546139745	0.618344786	37	Mean food chain length	BIC
prop.area.protected5	-0.388533455	0.188871406	0.046773797	Proportion of protected area per site	0.546139745	0.618344786	37	Mean food chain length	BIC
prop.forBirds	0.460078807	0.101391335	5.83E-05	Proportion of protected areas managed for birds	0.546139745	0.618344786	37	Mean food chain length	BIC
log.area.forest.inside	0.116300011	0.041666016	0.008256534	Proportion of forested area inside (logged)	0.546139745	0.618344786	37	Mean food chain length	BIC
log.remoteness.m	-0.210140944	0.055856123	0.000583257	Mean remoteness of the site (logged)	0.546139745	0.618344786	37	Mean food chain length	BIC
area.agricultural.hab.diff2	0.610472121	0.19789665	0.003841975	Difference in proportion of agricultural area	0.546139745	0.618344786	37	Mean food chain length	BIC
area.urban.hab.outside	-4.418645333	1.415690312	0.003485858	Proportion of urban habitat outside	0.546139745	0.618344786	37	Mean food chain length	BIC
HD.diff	-0.000672242	0.000291664	0.026886355	Difference in human density	0.546139745	0.618344786	37	Mean food chain length	BIC
(Intercept)6	-0.001802878	0.044755813	0.968054324	Intercept	-0.017928381	0.005206355	43	Omnivory	BIC
prop.area.protected6	-0.061579702	0.129808449	0.637622852	Proportion of protected area per site	-0.017928381	0.005206355	43	Omnivory	BIC
(Intercept)7	2.275545343	0.557812485	0.000197232	Intercept	0.222999104	0.258317327	42	Mean generality	BIC
prop.area.protected7	-3.325473893	0.983799161	0.001574617	Proportion of protected area per site	0.222999104	0.258317327	42	Mean generality	BIC
log.HD.outside	-0.216098835	0.088897639	0.019411696	Human density outside (logged)	0.222999104	0.258317327	42	Mean generality	BIC
(Intercept)8	0.217581529	0.115909778	0.067453201	Intercept	0.087467189	0.128945953	42	Mean vulnerability	BIC
prop.area.protected8	-0.517560677	0.30982171	0.102255144	Proportion of protected area per site	0.087467189	0.128945953	42	Mean vulnerability	BIC
area.agricultural.hab.diff3	0.552210673	0.278837126	0.054233198	Difference in proportion of agricultural area	0.087467189	0.128945953	42	Mean vulnerability	BIC
(Intercept)9	-0.005422347	0.009760048	0.581387036	Intercept	-0.019708792	0.003466407	43	Mean trophic position	BIC
prop.area.protected9	0.010947968	0.028307756	0.700850168	Proportion of protected area per site	-0.019708792	0.003466407	43	Mean trophic position	BIC
(Intercept)10	-283.6476106	170.6681567	0.104144464	Intercept	0.267028312	0.317003654	41	Mean mass of top species	BIC
prop.area.protected10	-310.2469073	277.4512143	0.269989336	Proportion of protected area per site	0.267028312	0.317003654	41	Mean mass of top species	BIC
prop.forBirds1	466.9795338	142.5576052	0.00214851	Proportion of protected areas managed for birds	0.267028312	0.317003654	41	Mean mass of top species	BIC
diversity.LC	181.7699952	94.00426576	0.060082115	Diversity of land cover types	0.267028312	0.317003654	41	Mean mass of top species	BIC
(Intercept)11	-11.05161274	18.76362646	0.558948843	Intercept	-0.022761699	0.000482885	43	Mean mass of basal species	BIC
prop.area.protected11	7.843882608	54.42147251	0.886069534	Proportion of protected area per site	-0.022761699	0.000482885	43	Mean mass of basal species	BIC
(Intercept)12	1.872460516	38.76441027	0.961697949	Intercept	-0.01606903	0.007023448	43	Mean mass of intermediate species	BIC
prop.area.protected12	62.0049868	112.43116	0.584150537	Proportion of protected area per site	-0.01606903	0.007023448	43	Mean mass of intermediate species	BIC
(Intercept)13	0.00474642	0.007067918	0.505550902	Intercept	0.132676322	0.172100126	42	Number of basal species	BIC
prop.area.protected13	-0.017574343	0.018892232	0.357562147	Proportion of protected area per site	0.132676322	0.172100126	42	Number of basal species	BIC
area.agricultural.hab.diff4	-0.046247218	0.017002861	0.00945529	Difference in proportion of agricultural area	0.132676322	0.172100126	42	Number of basal species	BIC
(Intercept)14	-0.00974896	0.052782825	0.854353742	Intercept	0.134011429	0.173374546	42	Number of intermediate species	BIC
prop.area.protected14	-0.001578361	0.149060907	0.991601735	Proportion of protected area per site	0.134011429	0.173374546	42	Number of intermediate species	BIC
prop.forBirds2	0.248192071	0.08368706	0.004963229	Proportion of protected areas managed for birds	0.134011429	0.173374546	42	Number of intermediate species	BIC
(Intercept)15	-0.070977447	0.090431756	0.436932978	Intercept	0.258928492	0.292613561	42	Number of top species	BIC
prop.area.protected15	0.317019778	0.255383066	0.221364887	Proportion of protected area per site	0.258928492	0.292613561	42	Number of top species	BIC
prop.forBirds3	-0.577592361	0.143379364	0.000230632	Proportion of protected areas managed for birds	0.258928492	0.292613561	42	Number of top species	BIC
